# Huntingtin Interacting Protein-1 expression is regulated via HIF2 axis in Lung Adenocarcinoma

**DOI:** 10.1101/2023.03.27.534427

**Authors:** Peeyush Prasad, Jonita Chongtham, Satyendra Chandra Tripathi, Nirmal Kumar Ganguly, Shivani Arora Mittal, Tapasya Srivastava

## Abstract

Non-Small Cell Lung Cancer (NSCLC) patients are diagnosed late when the disease has metastasized. *Kras* is a prevalent mutation in NSCLC besides EGFR and TP53 and targeted therapies against this have been challenging. We have explored deregulation of an endocytic adapter protein, Huntingtin Interacting Protein-1(HIP1) and its relevance in a *Kras* mutant lung adenocarcinoma cell line as a model system. HIP1 RNA expression is observed to be significantly reduced in high-grade and metastatic lung cancer patients as compared to low-grade tumours and this correlates with poor survival. HIP1 depletion followed by global proteome profiling in A549 cells identified metabolic pathways to be majorly upregulated, followed by RNA transport and surveillance, amongst others. HIP1 depletion also significantly increased anchorage independent growth and invasion of these cells. However, the EMT markers did not follow the canonical regulation. We observed E-Cadherin and Vimentin induction, which is suggestive of collective migration. Additionally, we observed a hypoxic microenvironment to induce HIP1 expression, mediated by Hypoxia Inducible Factor 2 (HIF2), suggesting that a HIF2-HIP1 axis can cause tumour suppression and needs further exploration.
