## Supplementary excel 1 for "Huntingtin Interacting Protein-1 expression is regulated via HIF2 axis in Lung Adenocarcinoma"

### Sheet: Sheet0
© 2000-2021 QIAGEN. All rights reserved.
ID	Molecules in Network	Score	Focus Molecules	Top Diseases and Functions
1	ABHD14B,ADA,AHCYL1,AHCYL2,CD3,COTL1,CPNE2,CPNE3,CPNE7,CPNE9,CSNK1A1,CSNK2A2,DDX3Y,DUT,EBNA1BP2,EIF3A,EIF3E,GNPNAT1,IMPA1,KDELR2,MCM2,NCLN,NUDT21,PPA1,PSAP,RPL18A,RPL23A,RPL3,RPS15,SLC25A13,SLC25A3,SLC25A4,SLC25A5,TMEM33,UBE2V1	50	34	[Cellular Assembly and Organization, Protein Synthesis, RNA Damage and Repair]
2	AHNAK2,ATP6AP1,Caveolin,CHCHD2,COASY,DPM3,EBP,EMC1,EMC3,ERMP1,ESYT2,FLG,GFPT1,GLB1,MAK,MBOAT7,MICOS13,MTUS1,MTX1,MTX2,NRDC,POF1B,PYGB,RABGGTA,RAS,RER1,SEC22B,STX7,SYNGR2,TCIRG1,TPR,UBE2V2,VAMP3,XPNPEP3,YKT6	47	33	[Developmental Disorder, Organismal Functions, Organismal Injury and Abnormalities]
3	AGPS,CAPRIN1,COPS5,CSDE1,CSE1L,DDX6,DUB,FBLL1,FUS,HIBCH,Histone h3,IGF2BP2,IGF2BP3,LARP1B,LARP4,LDHAL6B,MGLL,MRPL21,MRPS2,MRPS25,MRPS26,PABPC4,PCBP1,PCBP2,PTBP2,PYM1,RPL6,SHMT1,THUMPD3,TRA2A,UCHL1,UCHL3,UPF1,USP10,YBX1	47	33	[Gene Expression, Protein Synthesis, RNA Damage and Repair]
4	ARHGAP1,C7orf50,CLIP2,CPNE8,DDX24,DDX42,EIF2S3,EMG1,GTPBP4,H1-1,H1-6,H2BC9,HKDC1,HPS3,LAMA2,Laminin2,MEMO1,NGDN,NOP56,PCBP4,Pde,PIN4,PPIAL4G (includes others),PSMD14,RARS1,RFC3,RHOA,Rnr,RPL10,RSL1D1,SERPINI2,SETX,SRGAP1,TECR,WDR43	45	32	[Cell Morphology, Cellular Movement, RNA Post-Transcriptional Modification]
5	ACOT7,AIMP2,BZW1,CARS1,CDK1/2,CDK2,DAD1,EEF1G,EPRS1,GARS1,HARS1,HARS2,IARS1,ITPA,KPNA2,LARP1,NLN,PAFAH1B2,POLR2H,PRPF8,PSAT1,PTGES3,RNF170,RPL10L,RPS15A,RPS19,RPS23,RPS28,SDH,SDHB,SDHC,SDHD,SMC4,succinate dehydrogenase,TM9SF4	45	32	[Cancer, Developmental Disorder, RNA Post-Transcriptional Modification]
6	AK4,ALDH3A2,ATP12A,CBR1,CDIPT,CNN2,CTPS2,CYP51A1,DHCR24,GTF2A2,Hif1,HK1,HMGN1,HMOX1,IRF2BP2,KPNB1,LYRM7,MCM7,mediator,MGST3,MPST,PPA2,PPP1CA,RAB27B,RAE1,RBM8A,RNA polymerase II,RORC,RPRD1B,SMC1A,SPINT2,TCF,TRIM25,TXNRD1,UBQLN1	42	31	[Nucleic Acid Metabolism, RNA Post-Transcriptional Modification, Small Molecule Biochemistry]
7	Alpha tubulin,ASB7,ATP5F1C,ATXN10,CCT3,CCT4,CCT7,CCT8,CDK13,CDK5,CDK9,CNP,ELOB,EML4,GALK1,GANAB,GNB1,GNB2,H2AC6,Importin alpha,Lfa-1,LIN7C,NIPSNAP1,PFDN1,PFDN6,RAB8B,STMN1,TCP11L2,TCR,TLN2,TTC9C,TUBA4A,TUBB1,tubulin,VBP1	40	30	[Cellular Assembly and Organization, Post-Translational Modification, Protein Folding]
8	AGK,APOO,BET,COA3,COP I,COPG2,COX4I1,COX6C,cytochrome-c oxidase,GFM1,HINT2,LONP1,Mitochondrial complex 1,MRPL14,MRPS36,MRRF,MT-ND2,MT-ND4,NADH dehydrogenase,NDUFA11,NDUFA2,NDUFA4,NDUFA7,NDUFA8,NDUFB3,NDUFB5,NDUFS3,NDUFS4,Neurofilament,OCIAD2,OXA1L,SLC25A12,STAT3,STOML2,UQCRB	38	29	[Developmental Disorder, Metabolic Disease, Organismal Injury and Abnormalities]
9	ACSL4,BSN,CD3 group,COMMD9,CPD,DYNLL1,DYNLL2,FH,GABA-A receptor,GNAT2,GPHN,KIF5A,LPCAT3,MAST1,MASTL,MKK3/6,P38 MAPK,PP1/PP2A,Ppp2c,PPP2R2B,RAB7,RAP1GDS1,RPS6KA1,RPS6KA2,RPS6KA3,RPS6KA6,SNTB2,SNX27,SNX5,SNX6,TLK1,TLK2,TP53I3,VPS29,VPS35	36	28	[Cell Morphology, Inflammatory Response, Tissue Morphology]
10	ARL2,ARL3,CHMP1B,CHMP2A,Ck2,CPNE4,CPNE6,IDO,ILKAP,IQGAP,IQGAP2,IQGAP3,KPNA3,MCM4,MCM6,N-cor,NTMT1,P4HA1,PBRM1,PPP2R1B,RAB11A,RAB11B,RCC1,RGPD4 (includes others),Rxr,SDF4,SSRP1,STAT1,SWI-SNF,TBL1XR1,Tnf receptor,TRIM28,UBA2,VTA1,WARS1	36	28	[Carbohydrate Metabolism, Cellular Assembly and Organization, DNA Replication, Recombination, and Repair]
11	19S proteasome,20s proteasome,AP1M1,AP2A1,AP2A2,AP2B1,AP2S1,CAPN2,CAPN8,CAST,CLPX,ECPAS,GNS,IDE,Immunoglobulin,ITIH3,MAP1LC3,MAP1LC3A,MHC CLASS I (family),PSMA,PSMA1,PSMA4,PSMA6,PSMB,PSMB2,PSMB3,PSMC2,PSMD,PSMD12,PSMD13,PSMD2,PSMD8,RO60,UBLCP1,UCHL5	33	27	[Gene Expression, RNA Damage and Repair, RNA Post-Transcriptional Modification]
12	ARIH1,BAAT,BCAT2,CDV3,chemokine,DYNC1LI2,DYNLRB1,EIF4H,G6PD,HACD2,HNRNPH1,Ifn gamma,Ikb,IKKA/B,MARCKSL1,MRPL38,MRPS30,MTDH,Nfat (family),NIBAN2,NMDA Receptor,PARP,PCNP,PDAP1,Pka catalytic subunit,PRKACB,PRKAR1A,SLC7A6,SQSTM1,SRSF2,SRSF4,SSR3,TDP2,VAMP2,XPO1	33	27	[Amino Acid Metabolism, Molecular Transport, RNA Trafficking]
13	B4GALT1,CLGN,COPS6,DDX23,DDX5,ETF1,FNBP4,Iga,Igm,IL12 (family),LMAN1,LUC7L,NUDT1,P-TEFb,PDS5A,PRPF40A,RBM25,SERPINB9,Sf3a,SF3A1,SF3A2,SF3A3,snRNP,SNRPB,SNRPB2,SNRPG,SNRPN,Spliceosome B,Spliceosome B activated,SSB,STRAP,TAF15,TSN,U2 snRNP,WDR77	31	26	[Cell Death and Survival, Cellular Assembly and Organization, RNA Post-Transcriptional Modification]
14	ACP1,atypical protein kinase C,BLK,DAPK,DTYMK,EGLN,EPHA2,EPHA3,EPHA5,EPHA6,EPHA7,EPHA8,Ephb,EPHB1,EPHB2,EPHB3,EPHB4,FGFR3,FGFR4,FGR,FTL,GRHPR,Integrin,LAMTOR1,NCK,Pkg,PLD3,PTK,PYGL,Rap1,RRAGC,RRAGD,SLC16A3,Vegf,ZFYVE26	30	25	[Cancer, Organismal Injury and Abnormalities, Tumor Morphology]
15	ASB9,CBX3,CBX5,CWF19L1,Fgf,Fgfr,Gap,H1-5,H2AC4,H2AW,H2AZ1,H2AZ2,H2BC12,H2BC13,H2BC14,H2BC15,H2BC18,H2BC5,H2BS1,Hdac,Histone h2a,Histone H2b,Histone h4,HMGN2,HNRNPUL1,HP1,IPO4,IPO9,LDHA,MACROH2A2,Mapk,MCM5,PPM1G,thymidine kinase,TPD52L1	30	25	[Cellular Assembly and Organization, Hereditary Disorder, Post-Translational Modification]
16	ADSL,Aldose Reductase,CYRIB,EEA1,EPS8L2,Fetal Hemoglobin,GART,glutathione peroxidase,GPS1,Importin beta,Jnk,KDELR1,KIF5C,LRPAP1,MAC,Nuclear Pore Complex,Nucleoporin,NUP210,NUP35,NUP93,PFAS,PRRC1,RANBP2,RNPEP,Rsk,SAR1A,Sec23,SEC23A,SEC23B,SEC24A,SEC24B,SEC31A,Smad2/3,SRSF8,YIPF5	28	24	[Molecular Transport, Nucleic Acid Metabolism, RNA Trafficking]
17	Adaptor protein 2,AGR2,alpha2-adrenergic receptor,ALYREF,ANXA10,ARCN1,Arf,ARF1,ARF3,ARF5,CHTOP,COPE,COPG1,COPZ1,CORO1B,DDX39A,DDX39B,EDF1,EIF2S2,Fibrin,GBF1,growth factor receptor,hnRNP H,MAST3,NCBP1,Pdgf (complex),Pias,Pkc(s),Pld,PTBP3,Rar,SACM1L,SARNP,SLC9A3R1,VAT1	28	24	[Infectious Diseases, Molecular Transport, RNA Trafficking]
18	Ap2 alpha,AP2M1,BETA TUBULIN,BYSL,Cytokeratin,Cytoplasmic Dynein,GPI,H2BC10,Keratin,KRT12,KRT14,KRT15,KRT16,KRT17,KRT2,KRT23,KRT24,KRT5,KRT5/6,KRT6A,KRT6C,KRT76,LACTB2,MEF2,NANS,PI3K (complex),PRKAA,thyroid hormone receptor,TUBA4B,TUBA8,TUBB2A,TUBB2B,TUBB8,tubulin (family),Tubulin alpha/beta	26	23	[Cell Morphology, Embryonic Development, Hair and Skin Development and Function]
19	26s Proteasome,ACSL1,AMPK,ARFGAP3,ATP6V1H,Calmodulin,CPNE5,DNM2,DUSP3,EXOC4,FSH,GNRH,Gsk3,LCP1,Lh,MT-ATP6,MTORC1,MTORC2,MYCBP,Nos,p70 S6k,PDXK,PEPCK,PFKM,PFKP,PLOD3,PRKACA,RAB13,RDH11,RHEB,SPR,SRPRB,TGM2,THOP1,TTC1	26	23	[Carbohydrate Metabolism, Skeletal and Muscular Disorders, Small Molecule Biochemistry]
20	ABCB6,ABHD12,AIFM1,ALG1,CNBD2,COA3,COA6,COX17,COX4I1,COX4I2,COX6A2,COX6C,COX7A1,COX7C,DPP9,DTD1,GLB1L3,IDH3B,miR-6825-5p (and other miRNAs w/seed GGGGAGG),NLRP2,NUDT5,PABPC1L2A,PRMT5,PTPN5,RAB6C/RAB6D,SCO2,SEC61A2,SH3BGRL3,SORD,SRGAP1,SRGAP2,TAX1BP3,TMCO6,TPP1,ZHX2	24	22	[Developmental Disorder, Hereditary Disorder, Metabolic Disease]
21	ANP32C,ASXL1,ASXL2,AZIN1,DNAJB11,ELAVL1,Eotaxin,EPB41L4B,FAM107B,GBE1,GLOD4,GPD2,GSE1,HGD,HSP,IRF2BP2,LDHAL6A,LEUTX,mir-342,MT1X,NR3C1,NUP210,PTPRN2,PVR,RNF170,SAR1A,SLC19A2,TIMM17A,TMEM43,TMEM97,TSPO,U2AF1L4,UNC45A,YBX3,ZNF395	21	20	[Cancer, Hematological Disease, Organismal Injury and Abnormalities]
22	ABCC1,ABCC3,ACTR3,ADD1,Alpha catenin,ARHGDIA,Arp2/3,ARPC1B,ARPC2,ARPC3,BASP1,Cadherin,cAMP-dependent protein kinase,CAPZA2,Erm,F Actin,Fcer1,Focal adhesion kinase,GSN,IQGAP1,LIMCH1,MYH10,NCAPD2,P glycoprotein,PPP1CB,PTPase,Rac,Ras homolog,RHOC,Sod,SRC (family),Talin,TEC/BTK/ITK/TXK/BMX,TPM2,VASP	19	19	[Cell Signaling, Post-Translational Modification, Protein Synthesis]
23	14-3-3,caspase,CDK1,CDO1,CG,collagen,Creb,Cyclin A,Cyclin B,EIF4E,ERP29,FGFR1,growth factor,GTPase,Hsp27,Hsp90,IKK (complex),MAP2K1,MAP2K1/2,MAP2K2,MAT2B,Mek,PAK4,PDGF BB,PP2A,PPP2R2A,PPP2R2D,RACK1,Raf,RPL22L1,SLC7A7,SRXN1,STT3B,TTYH3,UGDH	18	18	[Cancer, Endocrine System Disorders, Organismal Injury and Abnormalities]
24	AP3B1,ARFGAP2,BCR (complex),BTK,HBA1/HBA2,hemoglobin,HEXB,HOOK1,Ige,IgG,IgG1,Igg3,JUN/JUNB/JUND,KHDRBS1,LCK,LYN,ME1,PAK2,Pdgfr,PES1,PHPT1,PI3K p85,PIR,PLC gamma,PLS3,Sapk,Sfk,Shc,Sos,SPATS2,STAT5a/b,SYK/ZAP,TMED5,TPD52,VAV	18	18	[Cell-To-Cell Signaling and Interaction, Hematological System Development and Function, Hypersensitivity Response]
25	AKR1E2,ALDOB,ANXA8/ANXA8L1,Ciap,DDTL,DNAJC19,EGF,EIF4E1B,EIF4EBP1,GADD45,glycogen phosphorylase,GNPDA,GNPDA1,GNPDA2,HDDC2,HIKESHI,HRAS,IMMP2L,Intersectin,IPO7,KRAS,mir-330,miR-4468 (miRNAs w/seed GAGCAGA),miR-454-5p (miRNAs w/seed CCCUAUC),miR-516a-3p (and other miRNAs w/seed GCUUCCU),MRPS11,MRPS27,MRPS35,NAA16,OR1L8,PYGM,SLC35B2,TOGARAM2,TP53,tyrosine kinase	18	18	[Cancer, Cellular Movement, Reproductive System Development and Function]
