## Supplementary excel 2 for "Huntingtin Interacting Protein-1 expression is regulated via HIF2 axis in Lung Adenocarcinoma"

### Sheet: Sheet0
© 2000-2021 QIAGEN. All rights reserved.
Upstream Regulator	Expr Log Ratio	Molecule Type	Predicted Activation State	Activation z-score	Flags	p-value of overlap	Target Molecules in Dataset	Mechanistic Network
NFE2L2		transcription regulator	Activated	4.966		1.94e-13	ABCC1,ABCC3,ALDH3A1,ARF1,CBR1,CCT3,CCT7,COPS5,COX4I1,DAD1,DDX39B,DHCR7,DNAJB11,DYNLL1,EIF3E,EIF3G,EIF4G2,EPHB4,ERP29,FTL,G6PD,GBE1,GCLC,GCLM,GNAI2,HMOX1,IDE,IMPDH1,MAP1LC3A,ME1,MGLL,MGST3,NSMF,PCBP1,PSAT1,PSMA1,PSMA4,PSMA6,PSMB2,PSMB3,PSMD12,PSMD13,PSMD14,RACK1,RARS1,SEC23A,SEC61A1,SHMT2,SQSTM1,SRXN1,TXNRD1,UBE2K,UGDH	56 (2)
ESR2		ligand-dependent nuclear receptor	Activated	4.389		1.89e-06	CAPN2,CBX3,CCT3,CCT4,CCT7,CDK4,CDK6,DHCR7,DUT,EIF4E,EIF4G1,EPHA3,EPHA5,EPHA8,FDPS,FGFR1,FSCN1,GCLC,GLB1,IARS1,IMPDH2,KPNA2,KPNB1,KRT14,KRT16,KRT17,LIMCH1,LYN,MAP2K2,MCM2,MCM4,MCM5,MCM6,MCM7,NFKB2,NIPSNAP1,PLOD3,PPM1G,PPP1R12A,PSAT1,PSMA4,PSMD14,PYGL,RORC,SLC25A4,SLC9A3R1,SORD,SRPRB,SRXN1,STMN1,TGM2,TP53I3,TRIM25,TSPO	291 (8)
MYC		transcription regulator	Activated	4.372		1.64e-15	ABCC1,ABCC3,ACSL4,ADD1,ADK,AIMP2,ALDH18A1,ARF3,CAPN2,CAST,CCT3,CDK1,CDK2,CDK4,CDK6,CNP,CPD,CRIP1,CSDE1,CSE1L,DDX39B,DDX5,EIF2S2,EIF3D,EIF3G,EIF4E,EIF4G1,EPHA2,EPHB3,FGFR1,G6PD,GART,GCLC,GCLM,GDI1,GFPT1,GOT2,GPI,H2AZ1,HLA-A,HLA-B,HMOX1,HNRNPH1,IDH2,IPO7,IQGAP2,KRT14,KRT17,LDHA,LIMS1,MCM5,MCM6,MCM7,MGST3,NDUFS4,NOP56,NOP58,NUDT21,PFAS,PFKM,PFKP,PLS3,PRKACB,PSAT1,PSMB8,RANBP2,RARS1,RCC1,RGPD4 (inclu…	290 (13)
CD3		complex	Activated	3.817	bias	3.74e-10	ACTG2,ACTR3,AHCYL1,ATP5F1C,BZW1,CDK1,CDK2,CDK4,CDK6,COX6C,DAD1,DDT,EBP,EIF4E,EPHB1,FDPS,FTL,G6PD,GTPBP4,H2AC6,HINT1,HMGN1,HMGN2,KDELR2,KRT14,LCK,LCP1,LONP1,LYN,MCM5,NUDT1,PABPC4,PCBP2,PPA1,PRKACA,PSAP,PSMA6,PSMD12,PYGL,RANBP2,RARS1,RHOC,RORC,RPL6,SLC25A5,SNRPB,SNRPN,SRPRB,SSB,STAT1,STMN1,TAF15,TGM2,TRA2A,TRIM25,TUBB1,TXNRD1,UBE2V1,VBP1
CD28		transmembrane receptor	Activated	3.229	bias	1.06e-07	ACTR3,AHCYL1,ATP5F1C,BZW1,CDK2,CDK4,CDK6,COX6C,DAD1,EIF4E,FDPS,GTPBP4,H2AC6,HINT1,HMGN1,HMGN2,KDELR2,LCP1,LDHA,NFKB2,PPA1,PRMT5,PSMA6,PSMD12,RANBP2,RHOC,RORC,RPL6,SLC16A3,SLC25A5,SNRPB,SRPRB,SSB,STAT3,TUBB1,VBP1
CEBPB		transcription regulator	Activated	2.977	bias	0.00019	ACTA2,ALDH1A2,CBX5,CDK1,CDK4,CDO1,CIRBP,COPS5,CSE1L,DDX39A,DDX5,DHCR7,DUT,EPHA7,FGFR2,FTL,HLA-A,IDH3B,KPNA2,KRT15,LYN,MCM2,MCM4,MCM5,MCM6,MCM7,NCAPD2,NOP56,NUDT21,PSMA6,RFC3,SHMT1,SMC1A,SMC4,SRSF2,SSRP1,STAT1,STAT3,STMN1,UBA2,XPO1	269 (14)
IL15		cytokine	Activated	2.914		0.0014	ACTG2,CDK4,CDK6,COX6C,DDT,EBP,EIF4E,EPHB1,G6PD,GARS1,GPD2,GPI,HK1,HMOX1,LCK,LDHA,LYN,MAP2K1,MCM5,NUDT1,PCBP2,PFKP,PGM1,PRKACA,PSAP,PSMB8,PYGL,SLC16A3,SLC25A5,TXNRD1,VBP1
MYCL		transcription regulator	Activated	2.72	bias	0.000209	CARS1,CDK13,CDK4,CSNK1A1,GPHN,NUDT21,OXA1L,PTBP2,SLC25A4,SLC25A5,SSB
TNF		cytokine	Activated	2.677		1	ABCC1,ABCC3,ACSL1,ACTA2,ALDH1A3,ALDH3A1,APOA1,B2M,B4GALT1,BLVRA,CDK2,CDK4,CDO1,CNP,COTL1,DDX5,EIF2AK2,EPHA2,EPHB2,FDPS,FGFR1,FGFR2,FSCN1,GCLC,GCLM,GNAI1,GNAI2,GNAI3,GNB4,GPD2,HEXB,HLA-A,HLA-B,HMOX1,IDE,IDH2,KRT15,KRT23,LDHA,LYN,MARCKSL1,MTDH,MYH10,NFKB2,PAK2,PBRM1,PCBP2,PLD3,PPP2R1B,PSMB8,RHOA,SEC22B,SEC61A1,SERPINB9,SLC35B2,SQSTM1,STAT1,STAT3,STMN1,TGM2,TP53I3,TXNRD1,VASP
E2F1		transcription regulator	Activated	2.651	bias	1.01e-06	ACTR3,ADK,AGR2,CALD1,CBX5,CCT4,CDK1,CDK2,CDK4,COX4I1,CSDE1,CSE1L,DDX39B,DUT,EIF2AK2,FGFR1,FGFR2,FGFR3,H2AC4,H2AC6,HMGN1,KRT14,LCK,MCM2,MCM4,MCM5,MCM6,MCM7,MDH1,PPM1G,PSAT1,PSMD2,RFC3,RSL1D1,SMC4,SRSF2,STMN1,TRIM28,TXNRD1,UCHL5,UGDH,YBX3	258 (11)
KDM8		enzyme	Activated	2.63	bias	0.00626	DHCR24,FH,G6PD,IDH2,LDHA,MCM4,MCM5,PRPS1
DDX25		enzyme	Activated	2.592		0.0976	ACSL1,ASB9,BZW1,EIF4E,GAPDHS,PPP2R2B,TUBA4A
LEPR		transmembrane receptor	Activated	2.538		0.0365	ACTA2,APOA1,CDK2,DNAJC7,EIF3A,EXOC4,GTF2A2,H2AC6,H2AZ2,PSMB8,REPIN1,STAT3
IGF1		growth factor	Activated	2.451		1	ACTA2,ADA,CDK1,CDK2,CDK4,CNP,DDX5,EIF2AK2,EIF4E,FGFR1,GPD2,HMOX1,LDHA,MYL1,PDXK,PSMB8,SEC23A,SRM,TGM2,YBX3
NFE2L1		transcription regulator	Activated	2.449	bias	1.97e-07	GCLC,GCLM,HMOX1,PSMA1,PSMA6,PSMB2,PSMC2,PSMD12,PSMD14,SNRPN
HSF2		transcription regulator	Activated	2.449	bias	0.00264	CCT3,CCT4,CCT7,CCT8,PSMA1,PSMB2
IL4		cytokine	Activated	2.41		0.000448	ACSL1,ACSL4,ACTA2,AHCYL1,ALDH1A2,BCAT2,CAPG,CBX3,CCT3,CDK1,CDK2,CDK6,CRIP1,DDX42,EBNA1BP2,EEA1,EIF2AK2,EIF3G,EPHA2,EPHB4,EPRS1,FSCN1,GBE1,GNB4,GNPNAT1,H2BC5,HCK,HDDC2,IDE,IMPDH1,IPO4,ITPA,LDHA,MAP2K1,MBOAT7,MCM5,MTDH,NCBP1,NFKB2,PDS5A,PFKP,PGM1,PPM1G,PSMA6,PSMB8,PTBP2,RCC1,RHOA,RNPEP,SDF4,SEC24A,SEC31A,SLC16A3,SPINT2,SQSTM1,SRM,STAT1,SYNGR2,TGM2,THOP1,TLN2,TMED5,UCHL3,USP10,VPS35
TGFB1		growth factor	Activated	2.36		1.09e-06	ACAA2,ACTA2,ACTG2,ADK,AGR2,AK1,ALDH18A1,ALDH3A2,ALDOB,ANXA8/ANXA8L1,ARF1,ARPC2,B2M,CALD1,CAPRIN1,CARS1,CDK1,CDK17,CDK2,CDK4,CNN2,COTL1,DAD1,DDX5,DDX6,DYNLL1,EEF1A1,EIF4H,EPHA2,EPHB2,EPRS1,FGFR1,FGFR2,FSCN1,FTL,FUS,GARS1,GCLC,GNA13,GNAI2,GNAO1,GNB4,GNS,GPI,GSN,HEXB,HINT1,HK1,HMGN2,HMOX1,HNRNPH1,HOOK1,IARS1,IDI1,IMPDH1,IRF3,ITIH3,KDELR2,KPNA3,KRT14,KRT17,LANCL1,LDHA,LIMS1,LPCAT3,MAP2K1,MAVS,MCM2,MY…	354 (14)
INSR		kinase	Activated	2.271		5.51e-05	ACAA2,ACSL1,ACSL4,AGR2,APOA1,ARFGAP2,ARHGDIA,ATP1B1,CBR1,CDK1,CKMT1A/CKMT1B,CKMT2,COX4I1,CYP51A1,DHCR7,FDFT1,FDPS,FH,GANAB,GNB1,GOT2,IDE,IDI1,IQGAP1,LCP1,MARCKSL1,MCM2,MCM4,MCM5,MCM7,NDUFA4,NDUFB5,NFKB2,PFDN6,SLC25A3,SLC25A4,SLC25A5,SLC30A1,YBX1
EGF		growth factor	Activated	2.27		0.124	ACSL4,ADA,APOA1,B4GALT1,CDK1,CDK2,CDK4,CDK5,DAD1,DDX5,EEF1A1,EPHA2,FGFR1,GFPT1,HMOX1,IDI1,KRT15,KRT16,KRT5,LDHA,LPCAT3,PFKM,PSMB2,PSMB3,RHOA,RPS6KA1,STAT1,TGM2,VAMP2,VASP
KLF2		transcription regulator	Activated	2.236		0.552	CNP,FGR,MYH10,SERPINB9,STAT1,STAT3,UGDH
TAF7L		transcription regulator	Activated	2.2	bias	0.0217	AK1,FSCN1,GAPDHS,GPD2,HK1
MAFK		transcription regulator	Activated	2.18		0.000612	ABCC3,GCLC,GCLM,HMOX1,TXNRD1	56 (3)
ESRRA		transcription regulator	Activated	2.156	bias	0.0486	ACSL1,CDK12,CYP51A1,HK1,IDI1,KRT12,KRT15,KRT23,KRT24,LDHA,NDUFB5,PPP2R2B
EGFR	0	kinase	Activated	2.152		0.0392	ACOT7,ACTA2,CAPZA2,CBX5,CDK1,CDK2,CDK4,CDK6,EIF4E,EPHA2,HNRNPH1,IGF2BP3,IQGAP2,KPNB1,KRT16,KRT17,NUP210,PRKAR1A,PSMB2,PSMB3,SDHB,SEC61A2,STAT3,TGM2,TTYH3,TUBA4A,TUBB4A
Lh		complex	Activated	2.132		3.8e-07	ACTA2,ACTG2,ARHGAP1,CDK14,CDK16,CDK5,CSNK1A1,DHCR7,DUSP3,EEF1A1,EIF3F,EIF3H,FGFR2,FGFR4,GNB1,MAP2K1,PDXK,PRKACA,PRKAR1A,RPL10,RPL18A,RPL23,RPL3,RPL6,RPS15,RPS15A,RPS19,RPS23,RPS28,SLC16A3,STAT1,TLK1,TPM2,YBX3
CSF1		cytokine	Activated	2.114	bias	0.00988	CAPN2,CDK2,CDK4,CYP51A1,DHCR24,DHCR7,EBP,FDFT1,FDPS,GOT2,GPI,HLA-A,IDI1,LDHA,NFKB2,RHOA,SLC16A3,STAT1	269 (5)
SREBF2		transcription regulator	Activated	2.094	bias	3.01e-05	ACAA2,ACSL1,CYP51A1,DHCR7,EBP,FDFT1,FDPS,G6PD,GTF2I,IDI1,MCM6,RDH11,TMEM97	241 (7)
KLF4		transcription regulator	Activated	2.055		1	ACTA2,AKR1E2,EPHA2,KRT14,KRT17,NUDT21,PFKP,TXNRD1,UGDH
SCAP		other	Activated	2.023	bias	0.000291	ACAA2,ACSL1,ACSL4,CYP51A1,DHCR7,FDFT1,FDPS,IDI1,RDH11,SQSTM1,TMEM97	144 (3)
PDGF BB		complex	Activated	2.006		0.109	ACTA2,ARF5,CALD1,CDK1,CDK2,CDK4,CDO1,EIF4G1,FGFR1,HMOX1,MCM6,RACK1,SLC7A7,SNRPG,STAT3,TGM2,UGDH
miR-145-5p (and other miRNAs w/seed UCCAGUU)		mature microRNA	Inhibited	-2.014	bias	0.0478	ACTA2,ACTG2,ACTR3,AP2B1,BZW1,C11orf58,CDK15,CDK4,CIRBP,DFFA,EIF4E,ERMP1,FSCN1,GCLM,HMGN1,NDUFA4,NDUFB5,NLN,NUDT1,PCBP2,PSAT1,PTGES3,RNF170,RPS6KA6,SNTB2,SNX27,SPATS2,SRGAP1,SRGAP2,THUMPD3,TMEM97,UBE2V1
miR-517-5p (miRNAs w/seed CUCUAGA)		mature microRNA	Inhibited	-2.043	bias	0.046	ALDH9A1,APOO,ARIH1,BAAT,CALD1,COPZ1,DDX39A,EPHA5,GCLC,GNB4,HMOX1,KIF5C,LCP1,LIN7C,LYRM7,MCM4,PPA2,PPP2R2D,PTGES3,RDH11,REPIN1,RPRD1A,RPS23,RRAGC,SLC9A3R1,SORD,SSR3,TMSB10/TMSB4X,VAMP2
miR-497-3p (and other miRNAs w/seed CAAACCA)		mature microRNA	Inhibited	-2.077	bias	0.0287	ARF5,CAST,CDV3,CLGN,COX4I1,DDX3Y,EIF4E,ERMP1,ETF1,FAM107B,GNA13,HIKESHI,IMPA1,LAMTOR1,LDHA,MT-ATP6,NCBP1,PABPC1L2A,PABPC4,PSME3,PTBP3,RAB27B,RGPD4 (includes others),RPRD1A,SDHD,SEC23A,SSR3,STRAP,TMEM43
miR-4328 (miRNAs w/seed CAGUUUU)		mature microRNA	Inhibited	-2.117	bias	0.0141	ACTR3,ALDOB,ATP12A,COX7C,CPNE3,CSNK1A1,DNAJC19,DUT,GCLM,GFPT1,GNAI2,GNPDA2,HINT2,IQGAP1,LAMA2,MASTL,MTDH,NLN,RAB27B,RAB6C/RAB6D,RACK1,SDF4,STMN1,TPM2,UCHL3,UCHL5,VAMP2
miR-4457 (miRNAs w/seed CACAAGG)		mature microRNA	Inhibited	-2.121	bias	0.014	ACTR3,ATP1B1,CDK14,COTL1,COX7C,DDX24,ERP29,FAM107B,GDI1,HLA-B,HMGN2,IDH3B,LDHA,LDHC,LIMS1,LIN7C,MARCKSL1,MASTL,MDH1,PSPH,PYGB,RAB27B,RPRD1A,SNRPB,SNRPN,SNX5,STT3B,TKTL2,TXNRD1,UBXN1,UCHL1,UGDH
CDKN1B		kinase	Inhibited	-2.181	bias	0.000249	B2M,BTK,CAPN1,CDK2,CDK4,COPS5,EPHA2,MCM5,MCM7,MRRF,PES1,RAB3A,SHMT1,STAT3	241 (8)
LARP1	1.517	translation regulator	Inhibited	-2.183	bias	1.66e-08	EEF1A1,EEF1G,EIF3A,EIF3E,EIF3F,EIF3H,RACK1,RPL10,RPL23,RPL23A,RPL3,RPL6,RPS15,RPS15A,RPS19,RPS23,RPS28
miR-3928-5p (and other miRNAs w/seed GAAGCUC)		mature microRNA	Inhibited	-2.191	bias	0.0341	ABHD14B,AP2M1,ATP1A4,ATP6AP1,CDV3,CIRBP,COPZ1,CPNE3,DDT,GFM1,GLOD4,GOT2,H2AC6,KRT14,KRT15,KRT24,KRT6A,KRT6C,LARP1B,PVR,RAB6C/RAB6D,RER1,REXO2,RPS15A,SNX5,STAT1,STT3B,TLN2,TSPO,UCHL1
miR-2681-3p (miRNAs w/seed AUCAUGG)		mature microRNA	Inhibited	-2.2	bias	0.0261	ADA,AGR2,ALDH1A2,BAAT,CDK17,COX7C,CSNK1A1,FSCN1,H2AZ2,HMGN2,IARS1,KRT12,MAP2K1,MTDH,NCBP1,NLRP2,P4HA1,PCBP1,PCBP2,PSME3,RER1,SLC25A5,SLC30A1,TDP2,TMEM33
miR-200b-3p (and other miRNAs w/seed AAUACUG)		mature microRNA	Inhibited	-2.214	bias	0.00863	APOO,ARIH1,BASP1,CDK17,CDK2,CHMP1B,CYRIB,DUT,FNBP4,FSCN1,GBE1,GDAP1,GNPDA1,H2AC6,HNRNPH1,IMPA1,IPO7,KHDRBS1,LARP1B,LIMS1,LIN7B,LMAN1,NUP35,PCNP,PLS3,PRKACB,PRKAR1A,PSAT1,PSPH,RFC3,RHOA,RPL23,RPS23,SEC23A,SSR3,TMEM33,TPD52L1,TUBB2A,UBE2V1,UCHL5
SLC13A1		transporter	Inhibited	-2.236		0.167	BYSL,CLPX,EEF1G,GFM1,ITIH3
miR-26a-5p (and other miRNAs w/seed UCAAGUA)		mature microRNA	Inhibited	-2.295	bias	0.0115	ACTR3,ARPC3,ATP1A2,B4GALT1,CDK4,CDK6,CDV3,CYRIB,DDX3Y,EIF3A,EIF4E,EIF4G2,EPHA2,GCLC,GNPNAT1,HNRNPUL1,IARS1,IPO7,KPNA2,LANCL1,LARP1,LARP4,LDHAL6B,LDHC,LIMS1,MEMO1,MTDH,MTX2,MYCBP,PAK2,PPP2R2B,PRRC1,PYGL,RPS6KA6,STMN1,STT3B,TLK2,TPD52,UBE2K,UQCRB
miR-6165 (miRNAs w/seed AGCAGGA)		mature microRNA	Inhibited	-2.324	bias	0.00526	ABHD14B,ACSL1,AK4,AKR1C4,AP2M1,AP3B1,ARF5,ARHGAP1,CBX5,CDIPT,CLIP2,CNP,COA3,CPNE4,DDX3Y,EDF1,EIF4H,EPHA3,ERMP1,FGFR1,FSCN1,GNAI3,GNAT1,GNPDA1,H2AC6,IPO7,IRF3,LAMTOR1,LARP1,MAVS,MRPL21,MRRF,MYL3,NIPSNAP1,P4HA1,PFDN1,PPP2R2A,PRPS1,PSAP,PSMD2,PTBP2,PTGES3,RAB27B,RAB3B,RAB3D,RBM8A,RFC3,RPS6KA1,RPS6KA3,SNX27,SRXN1,STAT1,STAT3,TGM2,TMED5,TPD52,TRIM25,TXNRD1,VAMP2,VAMP3
miR-3179 (miRNAs w/seed GAAGGGG)		mature microRNA	Inhibited	-2.325	bias	0.0131	AGK,AP2S1,APOA1,APOO,ARF3,ASB9,ATP1A2,B4GALT1,BAZ1B,CAPN8,CBX3,CDK2,CNP,COA3,COPG1,COPZ1,CPNE6,DDX42,DHCR24,DNAJC7,DYNLL2,DYNLRB2,EIF4E1B,EIF4H,FGR,GANAB,GDI1,GNAI2,GNAI3,GNAT1,GNB1,GNPDA2,GPD2,HBA1/HBA2,IGF2BP2,KHDRBS1,KRT15,LAMTOR1,LARP1,MPST,MRPL14,MRPS2,NIPSNAP1,NLRP7,PABPC1L2A,PAFAH1B2,PAK2,PFDN6,PPP1R12A,PPP2R2A,PPP2R2D,PRKACA,PSMA4,PSME3,RAB3D,RBM8A,REPIN1,RHOC,RPS6KA2,RRAGC,SH3BGRL3,SNX27…
HOXA10		transcription regulator	Inhibited	-2.333		0.227	AIMP2,ALDH1A2,ARL2,ATP1A2,EIF3A,IDH2,KRT15,LAMA2,ME1
miR-7153-3p (miRNAs w/seed ACCAUGG)		mature microRNA	Inhibited	-2.335	bias	0.0348	ACAA1,AKR1C4,CBX3,CNP,CPNE5,CWF19L1,DDX3Y,GAPDHS,GDAP1,GNA13,GNAI2,GNAL,GNPDA1,GTF2I,H2AZ2,HPS3,ILKAP,ITPA,LANCL1,LARP1B,PPP2R2A,RAP1GDS1,RBM8A,RORC,RPL23A,RPS6KA3,RRAGC,SF3A3,VNN1,VPS35,WARS1
miR-3585-5p (and other miRNAs w/seed UCACAAG)		mature microRNA	Inhibited	-2.353	bias	0.039	ACTR3,ARFGAP3,CAPN8,CAPZA2,CDO1,COX7C,CPNE8,DNAJC7,HIKESHI,HMGN2,HNRNPH1,LANCL1,LDHA,LIMS1,MDH1,MRPS27,PPA1,RBM25,RHOA,SNRPB2,SNRPN,SORD,STMN1,TPD52L1,TRA2A,UCHL1
miR-8077 (miRNAs w/seed GCUGAGU)		mature microRNA	Inhibited	-2.4	bias	0.0447	ABHD14B,ACAA1,ARF1,CBR1,CDK6,GNAT1,GNB3,GOT2,GTF2I,IMPA1,KRT17,LMAN1,MAP2K1,MAT2B,MBOAT7,MRPS2,NUP35,RAB3B,RPS6KA6,SRSF2,TTC9C
Rb		group	Inhibited	-2.412		0.083	CDK1,CDK2,FGFR2,MCM4,MCM5,MCM7
PLA2G10		enzyme	Inhibited	-2.449		0.0911	BYSL,DYNLL1,KPNA2,NUP35,RORC,SRM
miR-548p (miRNAs w/seed AGCAAAA)		mature microRNA	Inhibited	-2.449	bias	0.049	CPNE4,DUT,EIF4E,EMG1,FBLL1,FGFR1,GNPDA2,GPD2,LIN7C,LMAN1,MCM7,ME1,MRPL14,NDUFB5,NGDN,PLS3,PTBP2,SEC23A,SLC35B2,SLC7A7,SRSF4,TPD52L1,TRA2A,YIPF5
miR-216a-5p (miRNAs w/seed AAUCUCA)		mature microRNA	Inhibited	-2.449	bias	0.0145	CAPZA2,CPNE3,EEF1A1,EML4,EPHA5,H2AC6,HARS2,HOOK1,IDI1,LYRM7,MCM4,MRPS30,PAK2,PIR,PRPS1,RAB11A,SDHD,SSB,TDP2,TRA2A,TVP23A,UBE2V2,VPS35,YBX1
miR-515-3p (and other miRNAs w/seed AGUGCCU)		mature microRNA	Inhibited	-2.48	bias	3.65e-05	ACAA1,ADD1,AHNAK2,AK4,ALDH1A3,ALDH3A2,ANXA10,ARIH1,ATP1A2,BAZ1B,CAPN1,COPS6,CPNE9,DDX3Y,DUSP3,EBP,EIF3H,EPHA7,GCLC,GNPDA2,GNPNAT1,H2AC6,HACD2,HARS1,HDDC2,MTDH,PAFAH1B2,PFDN6,PRAF2,PRKAR1A,RAB13,RAB27B,RAB3B,RAB6C/RAB6D,RBM8A,REPIN1,RPRD1B,RPS15A,SERPINB9,SLCO3A1,SMC1A,SRXN1,TLK2,UBA2,UBE2V2,UCHL1,ZFYVE26
miR-4481 (and other miRNAs w/seed GAGUGGG)		mature microRNA	Inhibited	-2.517	bias	0.0411	ABHD12,ABHD14B,ALDH3A1,ARF3,ATP1A2,B4GALT1,BASP1,BTK,CAPN1,CCT7,CDK18,CIRBP,CNN2,COASY,CORO1B,DDX24,DYNLRB1,EEF1A1,EIF4E,EPHA8,EPS8L2,FGFR1,FGFR2,GANAB,GBF1,GFPT1,H2BC13,H2BC9,KRT15,KRT2,KRT76,MCM2,MICOS13,MT-ATP6,MTX1,MYL3,NDUFA11,PFDN1,POLR2H,PSMA6,PYGM,RAB3A,RAB3B,RBM25,RCC1,RPS15,SEC31A,SNX27,SRSF4,SYNGR2,TAX1BP3,TPM2,TRIM28,TUBB1,VASP,WARS1,YKT6
miR-4760-3p (miRNAs w/seed AAUUCAU)		mature microRNA	Inhibited	-2.524	bias	0.0262	ADK,ALDH18A1,ATP5F1C,CDK1,DNAJC19,EEA1,EPHA6,HIKESHI,IQGAP2,LARP1B,LYRM7,MRPS35,PSPH,RAB27B,RDH11,SEC24B,SSR3,STRAP,TVP23A
miR-4453 (and other miRNAs w/seed AGCUUGG)		mature microRNA	Inhibited	-2.558	bias	0.00568	ABHD14B,ARPC2,CALD1,CDK17,CILK1,COASY,COPG1,COX7C,DNAJC19,FAM107B,GNAT1,HACD2,LANCL1,MRPS35,PLS3,PRKAR1A,RAB3D,RAB8B,SRSF4,TGM2,TMSB10/TMSB4X,TRA2A
miR-3120 (and other miRNAs w/seed ACAGCAA)		mature microRNA	Inhibited	-2.592	bias	0.05	ALDH1A3,ALYREF,AP1M1,ARF3,ARF5,ASB7,CDK6,COPZ1,CSNK1A1,CYSTM1,EIF3E,EIF4E,EIF4H,EXOC4,FGFR1,GDAP1,GNA13,GNAO1,GNB1,GPD2,IDI1,KDELR2,KRT12,LDHAL6B,NDUFA2,PDAP1,PLS3,PRKAR1A,PTGES3,RAE1,RPL23,SMC1A,SRSF2,SSR3,STAT1,STAT3,STX7,SYNGR2,TPP1,TRA2A,TTC1,UBE2V1,VASP
ALDH2	0.295	enzyme	Inhibited	-2.646	bias	4.16e-05	ACTA2,GCLC,GCLM,PSAT1,PSPH,SHMT1,SHMT2
miR-1301-3p (and other miRNAs w/seed UGCAGCU)		mature microRNA	Inhibited	-2.654	bias	0.00762	ALDOB,BCAT2,BLMH,C7orf50,CAPN1,CBR1,CDK13,CDK17,CDK6,CPNE4,CSE1L,DFFA,DNAJB11,EML4,FLG,G6PD,GNAL,H2BC18,HDDC2,HLA-B,HLA-C,IMPA1,IMPDH1,KIF5A,KPNA3,KRT23,LDHA,LIN7C,LUC7L,MARCKSL1,PIN4,PSME3,PVR,RAB27B,RAB8B,REPIN1,RHEB,RHOA,SLC30A1,SNX27,SRXN1,STAT3,TMSB10/TMSB4X,TPD52L1,TUBB4A,YKT6
miR-3082-5p (and other miRNAs w/seed ACAGAGU)		mature microRNA	Inhibited	-2.668	bias	0.012	ACTG2,AP2M1,CALD1,CHCHD2,DNM2,GCLC,GTF2A2,HMGN1,KIF5A,NDUFB3,NOP58,PCBP4,PSAT1,PSME3,RAB3B,SNX6,TVP23A
miR-873-3p (miRNAs w/seed GAGACUG)		mature microRNA	Inhibited	-2.683	bias	0.0387	ATXN10,CDIPT,COPS5,EIF4E,EML4,GART,GNPDA2,KRT23,LIN7C,PLOD3,RBM8A,RSL1D1,SH3BGRL3,SHMT1,SYNGR2,TCP11L2,TMEM33,TMEM97,TXNRD1,USP10
miR-4709-5p (miRNAs w/seed CAACAGU)		mature microRNA	Inhibited	-2.746	bias	0.0285	CPNE2,CSNK2A2,DDX39A,EIF4G2,EMG1,GART,IDI1,LCK,LMAN1,MARCKSL1,PCNP,PRRC1,PSME3,PTGES3,RPS6KA1,SHMT1,SLC25A3,SRPRB,SSR3,TSN,TUBB2A,TUBB2B,USP10,VAMP3,VPS29,YIPF5
miR-589-3p (and other miRNAs w/seed CAGAACA)		mature microRNA	Inhibited	-2.785	bias	0.0312	ACTR3,AGR2,BLMH,CDK6,COASY,DDX23,DYNLRB2,EMC1,EMG1,GBE1,GNAI1,GNAI2,GNPDA1,GPHN,H2BC18,HACD2,HGD,IDI1,MCM6,MRPL14,PFDN6,RAB13,RAB27B,RRAGC,SBDS,SLC25A13,SNRPG,SSB,YKT6
miR-324-5p (miRNAs w/seed GCAUCCC)		mature microRNA	Inhibited	-2.795	bias	0.0165	ABHD14B,ALDH7A1,ARF3,ARFGAP2,ARHGDIA,BASP1,CDK15,CDK18,CDK3,DYNLL2,EIF4A2,EIF4E1B,EMC3,GNB1,GPD2,H2AZ2,HKDC1,IMPDH1,MEMO1,MGLL,NCLN,NOP58,PSME3,PVR,RAB27B,RAB3D,RNF170,SDHD,SLC35B2,SLCO3A1,SYNGR2,TXNRD1,UBE2V1,UQCRB,VAMP2,VASP,YKT6
miR-4668-5p (miRNAs w/seed GGGAAAA)		mature microRNA	Inhibited	-2.807	bias	0.0469	AHCYL1,AK4,ANXA8/ANXA8L1,AP1M1,ARCN1,ASXL2,ATP6V1H,CCT4,CDK5,CDK6,CDV3,COX20,CTPS2,DPM3,EEA1,GFPT1,GNPDA2,GTF2A2,HIKESHI,HMGN2,IDI2,KDELR1,KIF5C,KPNA3,KRT5,LARP1,LDHA,MRPS27,MRPS35,PABPC4,PAFAH1B2,PFDN1,PLS3,PPP1CB,PRKACB,PRKAR1A,PRRC1,PSME3,RAB8B,RBM25,RORC,RPL22L1,SF3A2,SLC25A5,SNRPN,SNX27,SORD,SRSF2,SRSF4,STAT1,STMN1,TLK2,TM9SF4,TPD52,VBP1,VPS35,YIPF5
OGA		enzyme	Inhibited	-2.828		0.000115	ACSL4,AHNAK2,CAPN1,CDK2,CDK5,CDK6,CILK1,COX6C,DHCR7,EPHB3,FDFT1,FDPS,FGFR1,FGFR4,FSCN1,G6PD,GSN,IGF2BP3,KRT6C,MGLL,MTX1,NDUFA11,NDUFA2,NDUFA4,NDUFS4,PFKM,PYGL,RPS6KA3,SERPINB9,STAT1,TPD52L1,TUBA4A	250 (7)
miR-542-5p (miRNAs w/seed CGGGGAU)		mature microRNA	Inhibited	-2.828	bias	0.00524	ADD1,AP2M1,ARF1,ARHGDIA,ASXL2,ATP1A2,CDK18,CDK20,CNN2,CORO1B,COX4I1,CPNE5,CSNK2A2,EPHB4,EPS8L2,ERMP1,FSCN1,GANAB,HLA-C,IARS1,IPO9,NCLN,NDUFA11,NTMT1,PPP2R2D,PRKACA,RAB3D,RAB8B,TAX1BP3,TTC1,UBE2V1,VAMP2
miR-127-5p (miRNAs w/seed UGAAGCU)		mature microRNA	Inhibited	-2.828	bias	0.00539	ALDH1A3,AP2M1,CDK15,CDV3,DDX39A,DDX3Y,FSCN1,GCLC,GNB4,IGF2BP3,IPO7,IQGAP3,KDELR2,KRT14,KRT24,KRT5,LCP1,LIN7C,LYRM7,MDH1,MTDH,PSMC2,RAB3D,RBM8A,RER1,REXO2,SLC35B2,SLC7A7,SNX5,SRSF4,VNN1,VTA1
miR-524-3p (and other miRNAs w/seed AAGGCGC)		mature microRNA	Inhibited	-2.84	bias	0.0305	AHCYL1,ASB9,CSDE1,EPHB4,GALK1,GNA13,GNB4,GTF2I,KPNB1,ME1,NDUFS3,REPIN1,SACM1L,SLC25A12,SNX27
miR-6757-3p (miRNAs w/seed ACACUGG)		mature microRNA	Inhibited	-2.846	bias	0.00753	ACAA2,ACOT7,ADD1,AKR1E2,ARCN1,ASB7,CALD1,CDK2,CHMP1B,COX7C,CSNK1A1,FUS,GCLC,GNB1,GNB4,GNPDA1,H2AZ1,HACD2,HMGN2,KPNB1,LDHA,MAVS,MEMO1,MRPL14,NUDT21,PABPC1L2A,PRPS1,PSMA4,PYM1,RDH11,RHEB,RPRD1A,SEC61A2,SLC25A3,SLC30A1,SMC4,SNRPB2,STMN1,UCHL1,VAMP2
miR-1261 (miRNAs w/seed UGGAUAA)		mature microRNA	Inhibited	-2.874	bias	0.013	ACTR3,AHCYL1,ALDH1A2,B2M,CBX3,CDK2,COMMD9,COX7C,DUT,EIF4G2,GBE1,GSN,GTPBP4,H2BC15,HMGN2,IDI2,IRF2BP2,LANCL1,MAST1,MAST4,PPA1,PPP1CB,PPP2R2A,RAB27B,RNF170,RPS15A,RRAGC,SACM1L,SEC23A,SNRPB2,SRSF2,SRSF4,STAT1,STMN1,TPP1
miR-708-3p (miRNAs w/seed AACUAGA)		mature microRNA	Inhibited	-2.887	bias	0.00145	AK4,BAZ1B,CAPZA2,CDK13,CDK2,CHMP1B,FAM107B,FGFR2,FGR,GCLM,GNPDA2,GPD2,HMGN2,IMPA1,NSMF,PABPC1L2A,PIN4,PSAT1,PSME3,RDH11,RFC3,RPL23,RPS6KA6,SDHC,STX7,TTC9C,VAMP2
miR-6512-5p (miRNAs w/seed ACCAUUA)		mature microRNA	Inhibited	-2.887	bias	0.0114	ATP12A,CCT4,COA6,COX7C,DTYMK,FGFR2,GNPDA2,GNPNAT1,HK1,KRT12,MEMO1,MRPS35,MYCBP,PCNP,PRKAR1A,RBM8A,RPS6KA6,SDHC,SEC23A,SEC24B,SERPINB9,SLC30A1,SRSF2,TMEM33,UBE2K,UGDH,VBP1
miR-548l (miRNAs w/seed AAAGUAU)		mature microRNA	Inhibited	-3	bias	0.0464	CDO1,CPNE8,DDTL,GNPDA2,IDI1,IGF2BP3,LACTB2,LIMS1,MRPS36,NCAPD2,OCIAD2,PSAT1,PSMA4,RFC3,RPRD1A,UBE2K
miR-325-5p (and other miRNAs w/seed CUAGUAG)		mature microRNA	Inhibited	-3	bias	0.00369	ACTR3,ALDOB,ATP1B1,BTK,COX7C,CSNK1A1,DDX5,DNAJC19,EPHA3,IMPA1,MASTL,MRRF,PPP2R1B,PPP2R2A,PVR,RAB13,RCC1,RDH11,SLC25A13,THUMPD3,TLK1,TPD52,UBE2V2,VBP1,VTA1
miR-2276-3p (miRNAs w/seed CUGCAAG)		mature microRNA	Inhibited	-3.053	bias	0.0211	ABHD14B,AHCYL1,ALDH1A2,ARFGAP3,CDK13,COPZ1,COX7C,CSNK1A1,DDX3Y,FAM107B,GNA12,GTF2A2,HACD2,IDI1,KDELR2,LMAN1,MEMO1,PPIAL4G (includes others),PPP2R2A,RAE1,RFC3,SACM1L,SDHD,SEC23A,TCP11L2,TLK2,TTC9C,VAT1
miR-183-5p (miRNAs w/seed AUGGCAC)		mature microRNA	Inhibited	-3.117	bias	0.0405	ARFGAP2,BLK,BZW1,COX7C,CPNE3,DHCR24,ECPAS,EIF3A,EPHA7,GART,GCLM,GNA13,GNB3,HARS2,HDDC2,HKDC1,IDH2,KIF5C,LCK,LYRM7,MCM4,PABPC1L2A,PPP2R2A,PRKACB,PRKAR1A,PRRC1,PTBP3,RAB27B,RBM8A,RDH11,RORC,RPS15A,RPS6KA3,SRSF2,SSRP1,STX7,TMSB10/TMSB4X,UCHL3,VAT1,ZFYVE26
miR-3180-5p (miRNAs w/seed UUCCAGA)		mature microRNA	Inhibited	-3.124	bias	0.0277	ALDH1A2,ATP1A2,ATP6V1H,CDK13,CHMP1B,CPNE8,EEF1A1,ERMP1,FSCN1,GNPDA1,H2BC12,HACD2,HCK,HMGN1,HMOX1,IDI1,IQGAP2,KPNB1,MAK,MAST2,MRPS25,MRPS27,MYL1,NIPSNAP1,NUDT1,PRPS1,PSME3,RNF170,RPS23,SNTB2,SNX5,SRPRB,TDP2,TLN2,TMEM97,TPM2,UBQLN1
miR-6878-5p (miRNAs w/seed GGGAGAA)		mature microRNA	Inhibited	-3.13	bias	0.031	ABHD14B,ACAA2,AHCYL1,AK4,ARPC2,ASXL2,ATP6AP1,CCT4,CDK14,CDK15,COTL1,CSNK1A1,CSNK2A2,DDX24,DDX3Y,DDX6,DYNLL2,EIF2S3,EIF3H,EPHB1,EPHB4,GANAB,GNAL,GNPDA2,GOT2,H2AZ2,H2BC15,HINT2,HMGN2,HNRNPUL1,IARS1,IPO9,IQGAP3,KHDRBS1,KRT2,LAMTOR1,LARP1,LARP1B,LCK,LYRM7,MARCKSL1,MBOAT7,MCM7,MGLL,MYCBP,MYL3,NIPSNAP1,PABPC1L2A,PCBP1,PCBP2,PFDN1,PLD3,PRKACA,PSME3,PYGB,RAB11A,RAB11B,RAB3B,RAB6C/RAB6D,RCC1,RPRD1B,RPS6KA…
miR-6511a-5p (and other miRNAs w/seed AGGCAGA)		mature microRNA	Inhibited	-3.159	bias	0.0342	ACAA2,ACSL1,ALG1,AP2S1,ARF3,ARHGAP1,CBX5,CDK16,CDK20,CDK4,CDK6,CKMT2,COTL1,CPNE9,DAD1,EIF3L,EIF4A2,EPHA8,FTL,GANAB,GDAP1,H2BC15,H2BC5,IPO4,ME1,NGDN,NIPSNAP1,NLRP2,NUDT5,PDS5A,PDXK,PFDN1,PGM1,PRKACA,PRKAR1A,RAB3B,RAB3C,RAB8B,RAE1,RBM8A,RORC,RRAGC,SLC25A13,STAT3,STMN2,SYNGR2,TPD52L1,TPP1,TVP23A,VAMP2,VAT1,VBP1,YKT6
miR-6777-5p (and other miRNAs w/seed CGGGGAG)		mature microRNA	Inhibited	-3.159	bias	0.0172	ACSL1,ADD1,AP2A2,ARF3,ARHGAP1,ARHGDIA,ATP1A2,CDK18,CDK20,CNN2,CORO1B,COTL1,COX4I1,CPNE5,CSNK2A2,DPP9,EPHB4,FGFR3,FSCN1,GANAB,GNAI2,GNPDA1,GOT2,GPI,H2AZ2,H2BC18,HLA-C,IPO9,IQGAP1,LAMTOR1,MAP1LC3A,NCLN,NLRP2,NSMF,NTMT1,PABPC1L2A,PLOD3,PRKACA,PSAP,RAB3A,RAB3D,RAB8B,RNPEP,RPS15A,RPS6KA2,SRGAP2,TAX1BP3,TTC1,TTYH3,TUBB4A,UBE2V1,VAMP2,VAT1
miR-324-3p (miRNAs w/seed CCACUGC)		mature microRNA	Inhibited	-3.175	bias	0.0237	ACAA1,ALDH9A1,ALDOB,ALG1,ARF3,BYSL,CBX3,CDK6,CDV3,CIRBP,CNN2,CNP,COX7C,DFFA,DHCR24,DYNLL2,EDF1,EEF1A1,ERMP1,FGFR2,H2AW,HMGN2,IDH2,IDH3B,LCP1,LDHAL6A,LONP1,MEMO1,MRPS27,PDAP1,PFDN1,PPM1G,PSMA4,RAB3D,RPS15A,RSL1D1,SNTB2,SPCS3,SRXN1,TKTL2,TMEM97,TUBB2B,TXNRD1,UBA2,UBE2V2,WARS1,WDR43,YIPF5
miR-3973 (miRNAs w/seed CAAAGUA)		mature microRNA	Inhibited	-3.202	bias	0.0314	ACTR3,ASXL2,B2M,BZW1,CBX3,CDK6,CDO1,CLGN,DUT,EPHA5,ETF1,GDI1,GFM1,GFPT1,GNAI3,GNPDA2,HOOK1,IARS1,LIN7C,NDUFB5,PCNP,PRKAR1A,PSMA1,RAB27B,RAB8B,RGPD4 (includes others),RPRD1A,RRAGC,RRAGD,SDHD,TMED5,UCHL1
miR-3660 (and other miRNAs w/seed CUGACAG)		mature microRNA	Inhibited	-3.212	bias	0.0376	AP3B1,B4GALT1,CBR1,CDK6,COX4I1,DAD1,DDX39B,DYNLL2,EIF2S2,EIF4H,EPHA2,ERMP1,FGFR2,GNAI2,GRHPR,H2AC4,IDE,MRPS27,MRPS35,MTDH,MTX2,NUP93,PPP2R2D,PTGES3,RAB11A,RAB3B,RHOA,SEC23B,SEC24B,SSR3,TDP2,TMEM97,TSPO,UBE2V1,UCHL5
miR-30b-3p (and other miRNAs w/seed UGGGAUG)		mature microRNA	Inhibited	-3.265	bias	0.00863	AGK,AHNAK2,ANXA8/ANXA8L1,B4GALT1,BAAT,CAPRIN1,CDK18,CDK20,COPS6,COTL1,CPNE5,DDTL,EIF4E,GNPDA2,GNPNAT1,GOT2,GPI,H2AZ1,H2AZ2,HMGN1,HPS3,KRT15,KRT5,LAMTOR1,MAT2B,MAVS,ME1,MPST,NCBP1,P4HA1,PPP1CB,PPP2R2D,PRKACA,PRPS1,RAP1GDS1,RPL23,RPS6KA2,SERPINB9,SLC25A12,SMC1A,SORD,STMN1,TGM2,UNC45A,VAMP2,VASP
miR-1-3p (and other miRNAs w/seed GGAAUGU)		mature microRNA	Inhibited	-3.28	bias	0.00202	ACOT7,AP3B1,ARCN1,ARF3,ARPC3,BAAT,CAPRIN1,CDK14,CDK15,CDK4,CDK9,CORO1B,DDT,DDX5,DNAJB1,EIF2S3,EIF4E,EML4,ERMP1,FAM107B,G6PD,GCLC,GNA12,GNPDA2,GNPNAT1,GPD2,HACD2,HMGN1,HOOK1,IQGAP3,LARP4,LIN7C,MTX1,PABPC1L2A,PFDN1,PPP2R2B,PRKACB,PTBP2,RRAGC,SEC23B,SEC61A1,SERPINB9,SH3BGRL3,SNX6,SRGAP2,SRXN1,TMSB10/TMSB4X,TPM2,VAMP2,VASP,XPNPEP3
miR-4428 (miRNAs w/seed AAGGAGA)		mature microRNA	Inhibited	-3.286	bias	0.00695	ABHD14B,AK4,ATP6AP1,CCT8,CDK4,CHCHD2,CKMT2,CPNE3,DNAJC19,EPHB1,FGR,GNB3,GNPDA1,H2BC12,HACD2,IQGAP1,KPNA3,LAMTOR1,LIN7C,LUC7L,MASTL,MRPS27,MRRF,NCAPD2,NCBP1,NDUFB5,NGDN,PABPC1L2A,PAK2,PFDN1,PGM1,PTGES3,PYGM,RDH11,RHEB,RPL10L,RPRD1B,RPS15A,RPS28,SDHC,SHMT2,SLC7A6,SLC7A7,SNRPB,TMEM33,TRA2A,TTYH3,UBXN1,VPS35
miR-6514-3p (and other miRNAs w/seed UGCCUGU)		mature microRNA	Inhibited	-3.307	bias	0.034	ACAA2,ACSL1,ACSL4,ARCN1,BZW1,CDK6,COPS6,CPNE4,DNAJC19,EEF1A1,GCLC,GLOD4,GNPNAT1,GNS,GRHPR,HNRNPUL1,IGF2BP3,IPO9,MT-ATP6,NIPSNAP1,NUDT5,PPP2R2A,PSMA1,PSME3,RAB3B,RCC1,RPL23,SLC25A5,SLCO3A1,SSR3,TVP23A,UBQLN1,VAMP3
miR-3915 (miRNAs w/seed UGAGGAA)		mature microRNA	Inhibited	-3.355	bias	0.0483	AHCYL1,ALDH1A3,ALDH9A1,ARF3,CAPZA2,CBX3,CDK6,COPZ1,COX7C,DDT,DHCR7,DYNLL2,EIF4E,EPHA8,FGR,GFM1,GNA12,H2BC12,H2BC9,HCK,HMGN1,HPS3,IDE,KRT24,KRT76,LCK,MAST4,ME1,MRPS35,MT-ATP6,NDUFA2,NIPSNAP1,OXA1L,PSME3,RAB27B,RAB3B,RAB6C/RAB6D,RHOA,RRAGD,SEC31A,TPP1,TRIM28,TUBB2A,TVP23A,UCHL1,VAMP2,YBX3
miR-7515 (miRNAs w/seed GAAGGGA)		mature microRNA	Inhibited	-3.388	bias	0.000297	AGK,AHCYL1,AK4,ALDH1A3,AP2B1,APOO,ARF3,ARFGAP2,ATP1A2,CBX3,CDK2,CDK4,CNP,COA3,COMMD9,COPG1,COPZ1,CPNE6,DHCR24,DNAJC7,DUSP3,DUT,DYNLL2,DYNLRB2,EBNA1BP2,EEF1G,FGR,GANAB,GNAT1,GNPDA1,GPHN,HMGN1,HMGN2,IDH3B,IMPDH1,KIF5A,KRT15,KRT17,LAMTOR1,LANCL1,LARP1,MAP2K1,MRPL14,MRPS2,MT-ATP6,NGDN,NLRP7,NPEPPS,NUP210,PABPC1L2A,PAFAH1B2,PAK2,PFDN1,PPIAL4G (includes others),PPP2R2D,PRKACA,PRKAR1A,PSMA4,RAB3D,REPIN1…
miR-324-3p (and other miRNAs w/seed CACUGCC)		mature microRNA	Inhibited	-3.413	bias	0.0423	ACAA1,ALDH1A2,ALDH7A1,ARF5,ARFGAP3,BYSL,CDV3,COTL1,COX20,COX7C,DDX5,DFFA,DHCR24,DTYMK,EEF1A1,EIF3M,EML4,FGFR1,GNB3,HDDC2,HOOK1,IPO9,MAP2K1,MCM7,PDAP1,PFDN1,RAB3B,RORC,TUBB2B,UBA2,UBE2V2
miR-466d-5p (and other miRNAs w/seed GUGUGUG)		mature microRNA	Inhibited	-3.414	bias	0.0209	ADA,ADK,AGR2,AHCYL1,AHNAK2,ARFGAP3,BAAT,CALD1,CDK14,CDK15,CDK6,CLIP2,COPZ1,COTL1,COX7C,DDTL,DNAJC19,DYNLL1,EIF2AK2,EIF2S3,EPHA7,GDAP1,GNA12,GNAL,GNAO1,GNAT1,GNB1,GNS,GTF2I,HMGN2,HPS3,IARS1,IDI1,IGF2BP2,IPO9,KIF5A,KPNB1,LARP4,LDHAL6A,LIN7C,LYRM7,MACROH2A2,MRPS27,MYCBP,MYH10,PABPC1L2A,PFDN6,PSMA4,RPL23,RPL23A,SLCO3A1,SRGAP2,TLK2,TTC1,TVP23A,UBE2K,UBLCP1,VNN1
miR-673-3p (and other miRNAs w/seed CCGGGGC)		mature microRNA	Inhibited	-3.43	bias	0.0232	ABHD12,ADD1,AP2S1,BLK,CDIPT,CDK14,CLIP2,CNN2,COTL1,DTYMK,DUSP3,EPHB4,FGFR3,G6PD,GNAL,GNPDA1,MAP1LC3A,MICOS13,PDAP1,PLD3,PSME3,RAB11B,RAB13,RAB3D,REPIN1,RPL18A,RPS6KA2,SLC35B2,SRGAP1,SRM,TGM2,TMEM43,TMSB10/TMSB4X,UPF1
miR-1238-3p (miRNAs w/seed UUCCUCG)		mature microRNA	Inhibited	-3.53	bias	0.0178	ACSL1,ACSL4,AKR1E2,ATP12A,ATP1A2,CBR1,CDO1,GNB4,HARS1,KDELR2,LYRM7,MPST,PRMT5,PSME3,RAB13,REXO2,SDHC,SDHD,SRSF4,STRAP,THUMPD3,TLK2,TMED5,TP53I3,TUBB1,VASP
miR-3175 (miRNAs w/seed GGGGAGA)		mature microRNA	Inhibited	-3.544	bias	0.0304	ABCC1,AK4,ALDOB,AP2A1,AP2M1,ARF3,ARHGAP1,ARHGDIA,ASB7,B4GALT1,BAAT,BSN,CAPN1,CBX5,CCT3,CDK18,CLIP2,CNN2,COASY,COMMD9,COPE,CORO1B,COTL1,CPNE2,CSNK1A1,DHCR24,DPP9,DTYMK,DUSP3,DYNLRB1,EEA1,EIF2S3,EIF4E1B,EPHA8,EPHB3,EPHB4,FBLL1,FGFR1,FSCN1,GANAB,GNB3,GNPDA2,GOT2,GPI,GPS1,H2BC18,HLA-A,HLA-B,HNRNPUL1,IDH3B,IDI2,IGF2BP2,IPO9,KDELR1,KHDRBS1,KIF5A,KRT15,KRT16,LAMTOR1,LARP1,LPCAT3,MARCKSL1,NDUFA11,NIPSNAP…
MXD1		transcription regulator	Inhibited	-3.719	bias	1.41e-06	CDK1,CDK14,CDK4,COX20,EIF4E,EIF4G1,IARS1,IDH2,NOP56,NOP58,OXA1L,PES1,RARS1,RPL3	227 (7)
miR-4779 (miRNAs w/seed AGGAGGG)		mature microRNA	Inhibited	-3.793	bias	0.0398	ABHD12,ADA,ADD1,AGK,AHNAK2,AK4,AKR1C4,AKR1E2,ALDH1A2,AP2A1,AP2M1,ARF3,ARFGAP3,ARHGDIA,ARL2,ATP6AP1,C7orf50,CAPN1,CCT7,CDK18,DUSP3,EIF4E1B,EIF4G2,G6PD,GNAT1,GNPDA2,GPI,GPS1,HBA1/HBA2,HK1,HNRNPUL1,KRT14,LAMTOR1,LARP1,LARP4,MAP2K2,MARCKSL1,MCM5,MRRF,MT-ATP6,MYL3,NDUFA11,NIBAN2,NIPSNAP1,PAK2,PAK4,PFDN6,PGM1,PLS3,PRKACA,PRKACB,PRRC1,PSMA6,PSME3,PTGES3,PVR,PYGM,RAB11B,RAB3A,RAB3D,REPIN1,RHOA,RHOC,SH3BG…
miR-670-3p (miRNAs w/seed UUCCUCA)		mature microRNA	Inhibited	-3.833	bias	0.02	ACSL1,ACSL4,ACTR3,AK4,AKR1E2,ASXL2,ATP12A,ATP1A2,CBR1,CBX3,CCT4,CDO1,CLGN,DDTL,EIF4A2,ERMP1,GNB4,GRHPR,HARS1,HIKESHI,IGF2BP2,KDELR2,KPNB1,LYRM7,MPST,MRPS35,PIN4,PRMT5,PSMA4,PSME3,PTGES3,RAB13,RAB3B,REXO2,RPL23,SDHD,SLC30A1,STRAP,THUMPD3,TLK2,TMED5,TP53I3,TSN,TUBB1,VASP,WDR77
miR-1970 (and other miRNAs w/seed GUGUCAC)		mature microRNA	Inhibited	-3.9	bias	0.0214	ACAA2,ARFGAP3,ATP1A4,CAPN8,CDK14,COTL1,COX6C,DDX6,EPHB2,EPHB3,GNA13,GOT2,GPD2,IDI1,IPO7,LCK,LCP1,MBOAT7,MYCBP,PDAP1,PPP1CB,PPP2R2A,PPP2R2D,RAB8B,REXO2,SLCO3A1,SRPRB,STX7,TMEM33
miR-4524a-5p (and other miRNAs w/seed UAGCAGC)		mature microRNA	Inhibited	-3.938	bias	0.00205	AGK,AK4,ALDH1A3,ALDOB,AP2B1,ARCN1,ARL2,B4GALT1,BAAT,BZW1,CAPZA2,CDK15,CDK17,CDO1,CDV3,CLPX,CYSTM1,DDX3Y,DYNC1LI2,EIF3M,EIF4E,FGFR4,G6PD,GFPT1,GNA12,GNAI3,IPO7,KIF5A,KIF5C,LANCL1,LARP1B,LDHA,MAP2K1,MRPS2,MRPS25,NPEPPS,NSMF,PDAP1,PRKAR1A,RAB3B,RAB3D,SNTB2,SORD,TKTL2,TLK1,TM9SF4,VAMP2
miR-92a-2-5p (miRNAs w/seed GGUGGGG)		mature microRNA	Inhibited	-4.061	bias	0.02	ABHD14B,ACP1,AK1,AP1M1,AP2M1,ARF3,ARHGDIA,ARHGEF1,ARL2,ATP1A2,BAZ1B,CAPG,CDIPT,CDK16,CDK18,CDK9,CLIP2,COPE,COTL1,CPNE2,CPNE7,DDRGK1,DDTL,DDX39B,DFFA,DPP9,DUSP3,DYNLRB1,FGR,GDI1,GLB1,GNAO1,GNAT1,GPD2,GPS1,H2BC18,HARS1,HNRNPUL1,IQGAP2,IRF3,KDELR1,KHDRBS1,KRT15,KRT2,KRT5,LAMTOR1,LARP1,MARCKSL1,MAST3,MAVS,MYL3,NFKB2,PABPC1L2A,PCBP4,PFKP,PRAF2,PRKACA,PRPS1,PVR,RAB27B,RAB3A,RAB3D,RDH11,RNPEP,SLC35B2,SL…
miR-451b (miRNAs w/seed AGCAAGA)		mature microRNA	Inhibited	-4.676	bias	0.00515	AK4,ALDOB,ARFGAP3,ARPC2,CDK2,CKMT1A/CKMT1B,COPZ1,CYRIB,DHCR7,DYNLL1,EIF3E,EPHB1,GNAI3,GPD2,HDDC2,KPNA3,LDHAL6B,PLS3,PPIAL4G (includes others),PRKACA,PSPH,PYGB,RBM8A,RHOA,RNPEP,RPRD1B,RRAGC,SERPINB9,SLC25A3,SNX5,SRSF2,TLK2,TSN,UBE2K,UBLCP1,VBP1
miR-16-5p (and other miRNAs w/seed AGCAGCA)		mature microRNA	Inhibited	-5.188	bias	0.00694	ACOT7,AGK,AHNAK2,AK4,ALDH1A3,ALDOB,AP2A1,AP2B1,ARCN1,ARFGAP2,ARHGDIA,ARIH1,ARL2,ARL3,ASB7,ASXL2,B4GALT1,BAAT,BZW1,CAPRIN1,CAPZA2,CDK17,CDK6,CDV3,COPZ1,CPD,CSDE1,DDX3Y,DUSP3,DYNLL2,EIF3A,EIF3M,EIF4E,EIF4G2,EPHA7,EPHB4,FGFR1,FGFR4,GCLC,GFM1,GFPT1,GNA12,GNAI3,HARS1,HARS2,HMOX1,IARS1,IPO4,IPO7,KIF5A,KIF5C,KPNA3,LARP1B,LCP1,MAP2K1,MRPS2,MRPS25,MYL1,NSMF,PAFAH1B2,PCBP4,PDAP1,PRKAR1A,PSAT1,PYM1,RAB3B,RA…
